# Mining for disease-associated microbial metabolites in an age-dependent model of multiple sclerosis

**DOI:** 10.1101/2024.05.27.595846

**Authors:** Annie Pu, Naomi M Fettig, Alexandros Polyzois, Gary YC Chao, Ikbel Naouar, Leah S Hohman, Marissa A Fontaine, Michelle Zuo, Kevin Champagne-Jorgensen, Julia Copeland, Donny Chan, Katherine M Davis, Ruoqi Yu, Sarah J Popple, Natalia A Carranza García, David S Guttman, Kathy D McCoy, Valeria Ramaglia, Frank C Schroeder, Jennifer L Gommerman, Lisa C Osborne

## Abstract

Age is a risk factor for the neurological decline and physical disability that characterize progressive multiple sclerosis (MS). The intestinal microbiota and the bioactive compounds it produces can influence aging, immunity, and the central nervous system (CNS). Here, we use an experimental autoimmune encephalomyelitis (EAE) model that mimics features of progressive MS in aged, but not young, mice to address the intersection of age and the microbiota on EAE outcomes. Although the microbiota of SJL/J mice aged under controlled laboratory conditions does not promote an ‘aged’ non-remitting EAE phenotype, young mice harboring heterochronic human fecal microbiota transplants (hFMT) developed a range of EAE phenotypes. Metabolomic profiling of mice colonized with an aged hFMT that promoted non-remitting EAE indicated a severe reduction in circulating levels of the microbiota-derived tryptophan metabolite indole 3-propionic acid (IPA). IPA-supplementation enforced remission in mice colonized with the non-remitting hFMT, demonstrating the utility of this *in vivo* pipeline for discovering metabolites associated with progressive MS-like disease.

**Summary:** The microbiota is a critical determinant of disease susceptibility in mouse models of MS. Here, Pu & Fettig *et al*. demonstrate that disease outcomes (remitting or non-remitting) are microbiota-responsive, and describe an *in vivo* pipeline that can be mined for microbial metabolites with therapeutic potential for progressive MS.
