## Supplemental Table 2 (S2) for "Mining for disease-associated microbial metabolites in an age-dependent model of multiple sclerosis"

### Sheet: quant_annotation
				Cortex										Serum
mz	retentionTime_minutes	Annotation	Comments	Aged1	Aged2	Aged3	Aged4	Aged5	Young1	Young2	Young3	Young4	Young5	Aged1	Aged2	Aged3	Aged4	Aged5	Young1	Young2	Young3	Young4	Young5
513.317	19.497	no	SA>SY	0	0	0	0	0	0	27.5557	0	0	0	31734.1	33009.4	48773.1	37016	44659.4	8588.02	0	7235.37	45009.8	1731.71
411.27	16.8225	no	SA>SY	0	0	0	0	0	0	0	0	0	0	112673	98999	45696.1	72736.4	65499.2	0	26223.1	27305.2	39381.2	37494.6
404.161	5.12544	no	SA>SY	0	0	0	0	0	0	0	0	0	0	38666.3	42832.1	9863.11	30826.5	25675.1	28350.8	0	0	0	0
397.309	19.0799	no	SA>SY	0	0	0	0	253.349	157.824	0	0	1080.8	0	9767.81	40723.5	44257.7	39740.3	64432	6858.25	9027.21	10318.6	4432.29	4586.99
197.092	2.9427	no	SA>SY	0	0	0	0	1493.86	4635.59	7271.59	0	0	1046.71	64927.5	65446.4	11585.2	97124.7	79814.4	68848.1	11372	10370	1902.25	5495.09
350.168	8.44822	no	SA>SY	0	83.0978	0	0	0	0	0	0	0	0	21309.4	39783.9	55156.6	42584.7	90297.4	0	23781.9	29647.6	14295.9	10439
449.107	8.85665	no	SA>SY	0	0	0	0	0	0	0	0	0	0	70634.2	57006.8	22884.5	24169.6	80123	10670.8	0	3452.38	21849.7	11967.6
152.057	1.23501	no	SA>SY	132159	65605.9	101808	46662.2	156342	45376.9	189791	174877	202724	39809.6	24653.5	45841	38568.6	40613.7	91006.8	19939.9	38935	8828.49	0	0
387.271	5.92356	Arginyl-isoleucyl-valine	SA>SY	0	0	0	133.105	0	0	0	0	0	0	59540.7	49282.2	29233.9	56998.7	6180.06	36143.9	0	0	26370	0
257.08	8.0614	Dihydrodaidzein	SA>SY	0	0	0	0	0	0	0	0	0	0	64207.3	34893.6	23340.5	38520.4	96317.4	0	10219.2	10552.7	5779.79	32473.8
486.292	15.4907	no	SA>SY	0	0	0	0	0	0	0	0	0	0	518666	265704	194789	111725	513835	36049.8	44586.1	205121	73807.2	58327.1
399.325	19.9254	(3R,5E)-5-[(2E)-2-[(7aR)-7a-methyl-1-[(E,2S)-6-methylhept-3-en-2-yl]-2,3,3a,5,6,7-hexahydro-1H-inden-4-ylidene]ethylidene]-4-methylidenecyclohexane-1,3-diol (88%)	SA>SY	0	13.9875	344.968	16.2894	87.5393	17.45	0	47.8626	199.309	724.803	11304.5	32768.2	30308.6	26751.2	66132.5	5906.62	10029	10666.1	25723	0
313.263	18.0091	no	SA>SY	0	0	0	0	0	0	0	0	0	0	338446	1.08248e+06	228472	943244	1.37705e+06	155278	235599	146404	0	275439
405.297	18.1396	no	SA>SY	0	0	0	0	0	0	0	0	0	1003.39	12832	22177.5	92880.1	48323.3	66722.1	8916.35	25820.1	12779.9	0	3383.69
153.102	6.74907	no	SA>SY	0	0	0	311.019	554.062	271.034	311.088	422.2	576.904	0	12252.4	11777.4	49148.2	35546.4	11907.3	0	0	5467.36	0	0
460.252	11.9054	no	SA>SY	0	0	0	0	0	0	0	0	118.964	0	46480.2	79128.3	159752	29033.5	204211	45864.9	22335.7	29964.1	0	62220.1
149.132	16.6159	(1R)-(-)-Nopol CollisionEnergy:102040	SA>SY	1813.16	1758.25	2695.76	1169.71	1272.93	4297.42	2783.77	1206.65	2148.18	0	79045.5	187422	173578	95421.2	449690	33807.3	101605	88040.2	56497.2	38641.9
273.075	8.85346	no	SA>SY	0	0	0	0	0	0	0	0	0	0	53120.5	42412.2	9168.14	0	58269.4	9076.62	4677.89	2033.72	8461.5	7510.03
177.127	15.5094	"""9,10-dihydrojasmonic acid CollisionEnergy:205060"""	SA>SY	1203.6	920.541	661.936	2576.65	0	0	0	3716.33	2612.92	0	73877.9	298746	247277	143867	689847	61202.6	97575	151625	86947.9	78639.6
334.245	15.0086	no	SA>SY	0	0	1063.76	0	0	0	0	0	968.562	0	54108.2	319404	361186	96154.5	679304	49548.7	57092.7	61715.2	86136.7	36446.2
442.336	19.0377	no	SA>SY	0	0	2872.49	0	0	0	0	0	0	0	35588.6	83084.8	311959	90275.2	123438	0	64808.1	55529.9	0	21523.9
177.127	11.2052	"""9,10-dihydrojasmonic acid CollisionEnergy:205060"""	SA>SY	4076.45	4389.52	3016.5	6207.26	0	0	3561.25	5092.61	3792.98	2240.47	33600	320651	133241	188205	578973	42737.2	56818.1	211961	58790.6	36906.7
385.244	8.31513	no	SA>SY	0	0	0	0	0	0	0	0	0	0	13533.1	32932.2	7550.24	8737.79	52461.2	0	0	11334.5	7697.74	8191.27
224.066	8.02928	no	SA>SY	0	0	0	0	0	0	0	0	0	0	5820.13	20442.7	26190.2	23083.4	77060.3	0	18920.7	16811	0	3468.49
409.33	19.1619	no	SA>SY	0	0	1581.9	43.5277	592.416	454.169	568.934	202.877	546.234	0	6207.66	71812.8	36867.5	9569.93	100554	0	26214.3	11112.6	0	29307.2
208.069	1.19896	no	SA>SY	323.399	0	577.448	2029.34	0	1754.08	1231.42	1380.24	2960.28	0	6338.84	9726.7	45520.1	20447.9	79183.8	12904.4	16472.1	7797.12	0	10871.5
237.073	7.49091	no	SA>SY	2418.58	4024.76	0	24783.7	3076.29	5382.32	5999.85	6209.09	6566.81	10915.6	4868.27	30426.3	28844.8	0	58537.7	0	9963.91	10332.6	8484.8	4123.89
311.221	10.5773	9,10-Dioxooctadec-15-enoic acid	SA>SY	1235.5	0	0	0	0	932.263	517.763	908.62	642.829	260.06	7627.7	46673.2	90047.6	25133.9	207974	18765.2	30493.1	40922.1	27169.4	4063.72
348.07	1.22659	no	SA>SY	589940	636530	924435	427567	1.03395e+06	973708	1.67746e+06	1055121	1.45541e+06	733130	22857.2	142773	1.00675e+06	478351	2309318	220581	205597	27933.3	164628	237794
696.539	15.0707	no	SA>SY	0	0	10174.8	0	0	7205.67	0	0	0	2472.3	247092	6295.69	0	38524.7	306635	14578.4	32296.8	0	97966.8	0
152.107	6.319	4-propoxyaniline	SA>SY	0	572.293	729.788	665.749	904.331	1504.28	1227.79	1034.18	1430.12	886.09	4503.47	7182.66	10046.4	3478	45543.5	3950.13	6737.68	6041.88	6330.78	0
425.338	20.2981	no	SA>SY	0	31.0666	1428.28	0	98.7994	0	0	0	85.6305	195.582	1976.75	2761.24	5360.15	2672.3	24516.8	1756.81	2450.09	2509.8	0	2551.48
327.263	8.46574	no	SA>SY	0	0	0	0	0	106.949	0	0	0	530.668	55505.8	3375.27	0	8209.45	19644.7	0	7275.3	0	9319.19	0
355.781	15.5493	no	SA>SY	0	0	7535.3	0	0	27526	0	0	0	0	146550	0	0	8190.9	219644	0	2546.72	0	0	0
710.556	15.532	no	SA>SY	2472.93	0	31185.2	0	0	50881.9	0	0	0	0	341106	0	0	5391.55	439131	0	2769.97	0	27672.2	0
229.097	4.7633	no	SA>SY	0	0	0	0	0	0	0	0	0	0	0	0	0	65893.6	82765.5	5916.99	0	3653.37	0	0
784.353	7.80875	no	SA>SY	0	0	21692.2	0	0	267.353	0	0	18308.5	10324.6	0	25941.3	0	0	74832.1	0	15002.9	0	12238.8	4860.99
169.097	4.85744	no	SY>SA	0	0	4869.35	4965.99	68061.5	6897.34	10320	8579.44	6320.38	0	0	8644.43	0	4079.13	102322	72881.8	72326.2	85751.4	101066	128075
190.086	9.86601	INDOLE-3-PROPIONIC ACID	SY>SA	133.934	140.46	0	231.096	107.815	0	308.765	0	227.079	388.335	7466.89	3365.17	4421.18	3637.49	8299.21	117984	96685.1	146586	55280.4	126372
130.065	9.86621	no	SY>SA	331.167	351.595	427.348	0	437.088	198.101	385.122	572.647	201.624	0	9997.89	4305.18	7663.05	6990.03	11306.9	145611	123029	185872	66809.6	154214
151.039	5.93342	no	SY>SA	1390.55	0	1186.39	1497.03	702.716	0	1402.69	1104.55	0	1106.78	13332.9	8940.65	11561.5	31923	12575.2	57005.4	52907.3	45914.2	28487.6	77204.5
1135.67	15.453	no	SY>SA	113705	248935	659917	211047	642390	352586	329398	482522	944394	1.15425e+06	68697.3	272463	295965	585833	53213.2	1.14985e+06	988634	386413	458042	909894
484.24	5.77127	no	SY>SA	0	0	0	0	0	0	0	0	0	0	5463.98	3545.15	8219.25	0	20019.5	25494.4	25435.9	28714.2	38333	8009.92
466.181	5.73468	no	SY>SA	336.948	1424.76	0	0	1263.79	0	191.424	0	1589.38	0	1884.22	9271.55	9084.99	31855.5	7642.27	33552.1	73053.2	30117.5	51703.9	25909.8
262.147	6.08474	no	SY>SA	9305.46	10950	0	10967.2	0	10461.3	13273.2	0	12324.8	0	89950	0	81848.2	0	0	219507	61066.7	286727	242060	110569
106.065	4.91118	4,5-diethyl-1H-pyrazole-3-carboxylic acid	SY>SA and CY>CA	319.093	0	698.156	422.054	430.831	0	6002.39	0	4908.77	1298.58	0	2453.58	0	1148.62	0	90878.1	84195.5	45931.4	52148.8	178263
208.096	10.3664	no	SY>SA	286.021	0	516.676	373.817	0	415.411	0	631.62	0	248.131	4723.42	4649.95	5787.8	5109.46	4671.87	39992.5	73820.1	71647.3	40622.9	4754.08
159.044	7.20527	no	SY>SA	504.596	0	0	581.984	548.497	415.465	515.091	816.439	346.954	649.761	6486.9	4066.27	6800.29	0	8380.77	22831	25748.8	10196.6	5167.93	37449.6
461.106	7.53992	glycitein 4'-O-glucuronide	SY>SA	0	0	0	0	0	0	0	0	0	0	25838.9	8988.6	24163.2	6194.09	9873.09	39874.2	26637.9	48248.5	28630.5	102929
304.15	5.54769	(4S)-4-amino-5-[[(2S)-1-(carboxymethylamino)-1-oxopentan-2-yl]amino]-5-oxopentanoic acid	SY>SA	0	0	0	6476.44	0	5171.07	0	0	3127.29	0	36970.8	59035.5	57020.2	2296.86	40806.7	59802	249629	81099.9	176384	72183.7
280.165	5.73076	no	SY>SA	0	0	111.729	0	0	0	0	0	0	3512.9	19246.6	12050.8	12207.9	1666.63	7380.99	34181.9	30286.2	48377.2	0	62219.4
353.194	8.84289	no	SY>SA	520.522	495.168	0	712.708	508.514	634.1	201.965	469.234	233.425	331.614	8869.45	31311.8	41890.1	0	38790.1	21510.6	120976	97354.1	160292	31976.2
309.205	12.7732	Octadeca-2,4,6-trienedioic acid	SY>SA	1389.44	0	0	0	0	0	0	816.293	0	668.208	28080.8	39369.1	40984.7	182364	40466.7	339856	256680	163439	56067.3	570373
176.07	10.361	no	SY>SA	454.866	0	459.212	548.105	635.226	644.361	595.613	601.051	0	0	3623.29	3403.71	2257.11	3072.59	3319.73	35565.3	74688.2	75972.6	30739.2	3219.42
243.101	8.76363	RELATED TO DAIDZEINSpectral Match to Equol from NIST14 (INTESTINAL BACTERIA	SY>SA	224.313	128.613	0	0	81.2373	0	400.066	162.099	219.525	142.73	1396.67	3113.26	2651.46	0	3116.83	52279.4	120339	96083.6	0	47682.8
436.159	8.76344	no	SY>SA	0	0	0	0	0	0	0	0	0	0	0	0	0	0	0	54207.2	151771	117999	3088.29	49246.2
437.288	17.7655	[(2R)-2,3-diacetyloxypropyl] (9Z,12Z,15Z)-octadeca-9,12,15-trienoate (80%)	SY>SA	0	0	0	0	0	0	0	0	0	0	3708.02	12482.5	7617.7	35920.1	7216.12	35725.9	65221.3	11929.2	30851.4	120653
436.159	8.69258	no	SY>SA	0	0	0	0	0	0	0	0	0	0	0	0	0	0	0	20999.5	62160	50254.4	1743.3	9903.18
378.085	5.21936	only mf	SY>SA	0	0	0	0	0	0	0	0	0	0	1666.79	950.587	2315.61	0	1375.43	75772.8	85990.6	51080.4	0	5622.16
187.144	5.6523	no	SY>SA	108.599	565.49	0	324.064	116.949	220.497	333.006	681.524	309.151	184.988	0	6302.48	0	711.788	3209.48	54834.7	75160.3	9069.83	673.172	110596
512.282	11.191	no	SY>SA	0	0	0	0	0	0	0	0	0	0	5765.88	31238.5	45217.8	27865.5	17910.1	96822.4	77327.6	41759.3	41162.6	277350
526.409	19.4688	no	SY>SA	0	0	0	0	0	0	0	0	0	0	1156.21	0	5613.19	33044.8	0	51174.2	87260.7	5592.17	0	110482
218.138	2.05429	PROPIONYLCARNITINE	SY>SA	72426.2	140818	117973	183198	227810	170322	179599	310759	257407	0	97984.1	152929	231587	349084	175044	425311	521488	371777	248223	1.85815e+06
613.481	21.1728	1-(6Z,9Z,12Z-octadecatrienoyl)-2-(9Z,12Z,15Z-octadecatrienoyl)-sn-glycerol	SY>SA	0	0	9.87309	0	0	0	0	0	0	0	81.1641	1352.96	983.949	4823.14	546.629	8140.3	28613.6	2333.06	1605.74	33415
354.271	14.8387	no	SY>SA	0	0	0	0	0	0	0	0	0	0	16301.5	36633.2	37869.7	62168.8	26914.8	152348	167423	30695.7	20776.6	457627
334.175	5.9802	(R)-1-[(S)-2-((S)-2-Amino-3-phenyl-propionylamino)-propionyl]-pyrrolidine-2-carboxylic acid	SY>SA	0	0	0	0	0	0	0	0	0	0	10036	0	11556.1	0	5048.91	10319.3	8965.19	48731	12893.9	106234
222.058	9.22468	no	SY>SA	0	0	0	0	0	0	0	0	0	0	111064	2293.1	72189.7	30307.7	3038.52	102358	84823.5	435329	881258	53645.3
206.044	5.97969	xanthurate	SY>SA	0	0	0	0	0	0	0	384.071	206.185	0	20029	3259.06	4518.77	0	1488.62	7145.19	5153.28	34689.3	0	55760.7
360.26	17.7712	no	SY>SA	0	0	0	0	0	0	0	0	0	0	0	0	0	0	0	0	89199.3	0	261236	101801
316.211	7.69809	no	SY>SA	482.019	336.91	0	722.868	257.213	1176.92	746.237	0	711.106	989.748	75712.6	13476.1	9560.03	11788.4	48545.8	14020.1	29739.3	120890	38297.9	300901
383.111	8.7614	no	SY>SA	0	0	0	0	0	0	0	0	0	0	0	0	0	0	0	0	42555.4	30879	0	6731.87
563.264	17.7699	protoporphyrin IX	SY>SA	0	0	4972.82	0	0	0	0	0	0	5386.2	6388.86	4315.27	23482.3	5598.58	1931.87	5739.37	51655.6	9111.37	12045	184858
272.7	7.71392	no	SY>SA	689.351	0	0	410.98	0	0	0	814.087	0	0	0	0	20310.9	0	0	48904.5	0	0	149732	0
346.175	6.77326	no	SY>SA	0	0	0	0	0	0	0	0	0	127.761	0	1529.97	935.697	295.177	0	31771.2	2090.88	1192.8	1083.76	121625
329.231	12.412	no	SY>SA	0	0	0	0	0	0	0	0	0	0	29669.7	6526.92	3985.77	5106.76	11156	8566.77	7542.89	42207.4	2971.53	223770
269.063	7.16792	no	SY>SA	0	0	0	0	0	0	0	71.0082	282.492	0	4106.03	2484.07	251.255	0	0	8287.07	3524.37	1457.26	1092.76	61669.9
305.124	5.43117	no	CA>CY	39012	44271.4	11164.7	33115.2	24583.7	5704.91	0	24341.1	0	0	6463.29	1923.48	6012.36	519.398	1874.24	4610.38	3932.76	9311.44	0	1053.5
343.129	7.19499	no	CA>CY	43133.4	28817.1	21098.5	20985.8	8939.84	11645.4	7617	5227.15	3975.11	6229.56	0	0	0	0	0	0	0	0	0	0
215.175	5.57074	no	CA>CY	25051	35475.6	47582.8	3345.72	33909.2	10477.7	0	0	87.6212	0	372.037	0	0	1348.81	0	0	145	0	0	0
201.159	5.33402	no	CA>CY	37776	47683.9	69944.2	3913.69	45344.3	0	0	0	0	0	839.885	0	0	1361.96	0	514.346	776.034	0	394.616	0
189.123	4.88046	Spectral Match to Gly-Leu from NIST14	CA>CY	69900.3	83623.5	806.481	74712.9	52095.9	5554.32	1788.9	10208.3	530.786	156.981	0	0	3629.15	5887.05	5739.42	0	4839.17	5112.48	4786.22	0
388.153	9.70668	no	CA>CY	21983.3	22272.1	0	26665.2	10182	3060.27	2963.11	0	3682.16	4036.87	0	0	0	0	0	0	0	0	0	0
686.18	21.5245	Contaminant vial septum ThermoFisher C5000-44B	CA>CY	10328.7	45012.1	3613.32	36023	45346.4	1079.98	1397.7	4061.1	5106.81	1166.27	1070.21	2209.67	801.393	2463.76	1892.22	1757	0	2340.26	461.946	526.416
553.231	9.71079	no	CA>CY	29720	30886.2	0	38628.7	12354.9	3990.59	3959.47	0	4688.24	0	0	0	0	0	0	1441.71	418.454	0	0	0
734.302	6.08474		CA>CY	6940.37	17324	0	6955.6	7665.22	0	5537.97	0	5226.21	0	0	0	0	0	0	0	0	0	0	0
346.197	6.25517	Glu-Val-Val	CA>CY	7730.52	26678	19403.2	0	9003.41	0	0	5738.37	0	0	577.95	966.298	0	0	1048.29	505.444	1035.81	0	921.427	571.514
126.102	0.73556	2-[1-(Trideuteriomethyl)imidazol-4-yl]ethanamine	CA>CY	12203	40816.5	9944.08	8918.46	9701.87	1314.49	4884.16	3927.61	3097.64	5927.84	3201.84	8569.61	3802	6984.9	3787.99	8177.52	10150	3395.57	6220.55	48827.2
243.047	2.90094	no	CA>CY	255746	302793	229586	0	5040.15	6759.61	10190.7	12616.1	6639.52	3362	0	0	0	0	0	0	0	0	0	0
358.227	11.9078	no	CA>CY	0	150867	364.7	94129.8	144533	40128.9	47442.3	0	0	28731.4	0	0	0	0	0	0	0	0	0	0
626.214	21.5365	no	CA>CY	4975.29	628.483	4925.05	8166.59	20490.7	613.951	1175.08	2830.56	4767.19	0	6746.86	6497.69	422.866	6364.19	3149.04	4829.27	8453.48	5715.86	16.0787	4505.03
325.227	15.1572	no	CA>CY	7542.72	43882.7	4353.32	12784.1	71107.3	11527.7	8570.31	3935.35	9516.58	11261.1	971.834	1993.97	1100.98	960.579	0	1341.05	966.219	1704.88	0	1947.72
243.158	9.96048	no	CA>CY	26147.4	2194.67	11440.2	962.762	5931.22	8454.73	0	0	1182.21	2924.96	58734.5	10584	5337.38	47046.8	62344.5	57396.7	70426.8	0	53873.7	67920.1
408.244	13.4848	no	CA>CY	52479	0	157524	249129	0	0	0	0	0	0	2744.97	0	32444.9	52127.3	51272.8	56014	107893	32082.3	47538.1	82151.7
197.055	7.18469	no	CA>CY	0	40079.9	44459.3	0	5915.9	0	0	0	3222.86	0	0	0	0	0	0	0	0	0	0	0
238.107	3.96154	no	CA>CY	9450.35	119181	98969.2	889.119	116.987	0	0	202.936	0	0	747.737	2205.09	0	0	1114.7	0	0	981.567	3374.48	1477.98
435.714	5.60808	no	CA>CY	0	8224.25	0	24773.7	5346.88	4992.6	0	6893.08	0	0	0	0	0	0	0	0	0	0	0	0
158.027	5.57902	no	CA>CY	43972.7	80779.7	0	7496.4	0	8244.24	10652.3	0	0	9065.42	1139.25	1211.69	667.665	567.44	1304.88	0	1126.19	271.708	546.384	828.711
329.247	19.948	Docosahexaenoic Acid	CA>CY	1787.03	2675.64	4544.35	2455.74	25196.8	789.031	0	3039.39	3512.63	0	0	0	0	66.6622	0	0	0	0	0	70.4766
362.191	5.68226	no	CA>CY	0	27922.1	20533	0	0	0	0	5569.72	0	0	7726.83	0	5029.57	1493.56	7393.8	5583.93	0	9424.38	0	0
528.267	6.55662	no	CA>CY	9888.91	49313.7	0	0	8340.28	0	4017.55	0	1200.79	0	0	495.754	333.495	772.662	332.511	0	0	405.871	0	0
371.293	19.9483	no	CA>CY	1165.1	9541.77	15926.2	8547.52	100145	2779.19	8670.6	10642.1	12136.1	0	332.381	97.7794	0	0	0	0	133.946	95.9282	536.758	309.3
472.251	4.90391	no	CA>CY	0	9198.31	3146.65	34764.1	0	3110.37	3199.1	2826.75	1726.33	0	0	0	0	0	0	0	0	0	0	0
186.039	5.89731		CA>CY	0	25007	0	5440.74	0	2820.1	0	5410.11	0	1764.34	0	0	0	0	0	0	0	0	0	0
160.061	4.43716	2-[Bis(2-oxoethyl)amino]acetic acid	CA>CY	0	17356.1	177885	0	0	11057.2	12215.1	9842.55	0	0	0	0	377.846	0	0	176.517	0	0	579.047	707.68
408.222	4.85486	no	CA>CY	0	0	207.421	60956.2	0	2423.31	2087.73	4366.64	646.238	0	0	0	0	0	0	0	0	0	0	0
616.835	6.37421	no	CA>CY	0	0	0	26477.3	0	4856.73	0	0	0	0	0	0	0	0	0	0	0	0	0	0
372.241	12.5132	no	CA>CY	52553.4	0	0	0	0	0	0	0	0	115.148	0	0	0	0	0	0	0	0	0	0
308.583	5.08273	no	CY>CA	0	9306.46	0	29370.4	43036.3	51946.5	50337.1	58106.8	64028.2	57574.2	0	0	0	0	0	0	0	0	0	0
168.065	6.67542	no	CY>CA	0	0	0	0	24047.8	22789.7	28645.3	26960.8	27199	42398.2	0	0	0	31117.4	0	0	0	0	4586.77	0
371.326	14.1715	Massbank: Myristamidopropyl betaine|carboxymethyl-dimethyl-[3-(tetradecanoylamino)propyl]azanium	CY>CA	53801.7	67606.9	42313.5	54389.7	57271.5	143458	127517	156238	217696	257194	0	28253.5	59429.1	7116.43	5718.89	0	4225.29	29679.5	0	6991.19
268.263	14.1746	related to N-[(E)-pent-3-enyl]dodecanamide	CY>CA	8247.38	9858.03	6872.69	0	8663.28	42957.3	35860.9	45235.1	61049.1	76957.1	0	0	5438.44	2274.82	0	0	1696.83	1836.74	1141.12	1450.88
271.128	5.04659	no	CY>CA	0	0	50732.9	82895	0	102467	52791.9	145180	111418	89123.2	6368.24	0	0	0	0	6134.02	5257.07	0	4997.55	2622.66
269.149	5.45687	no	CY>CA	0	0	0	0	26096.5	11131.9	34592.3	39615.3	36533.7	44526.4	1311.28	1709.94	1992.25	5143.02	1827	4636.56	3242.88	3202.66	0	0
183.022	6.84798	no	CY>CA	3719.37	5273.98	0	8429.47	0	10699	24274.4	22060	21424	35696.8	0	0	0	0	0	0	0	0	0	0
290.17	1.28975	no	CY>CA	0	0	24101	39702.5	65232.4	74739.8	114860	107654	109731	205326	630.108	0	547.076	2297.63	587.71	524.951	890.62	1964.66	0	1231.76
365.277	12.6496	empigen br	CY>CA	19363.1	29139.7	0	20670.5	10681	49195.4	46011.9	40610.3	61743.6	102822	0	0	1068.74	0	0	0	0	0	0	0
132.101	0.922014	(2R)-2-(Isopropylamino)propanoic acid	CY>CA	59382.3	50012.2	88724.6	108074	212529	262341	291549	295070	411963	649840	74815	76066.6	130129	87591	57617.4	26227.8	37304	73752.4	63927	38059.9
327.154	5.25944	no	CY>CA	0	8500.06	47262	93209.6	167959	122497	223446	242335	191872	404903	12271.8	8493.74	9284.38	47195.2	10435	15545.2	9455.1	8905.71	4493.72	15957.8
240.232	12.6448	n-ptop-2-enyldodecanamide	CY>CA	31063.7	35465.3	9930.9	13470.5	13663	52410.4	48903.1	52186.8	73911.2	123204	0	8593.58	27229.9	3844.34	0	8416.29	4472.05	0	0	1735.55
584.472	18.4497	no	CY>CA and SY>SA	4965.8	5936.47	0	7902.06	7882.67	39723.1	10346.9	32888.4	49463.2	58505.4	5235.99	6738.72	4058.61	5000.53	3306.78	69738.8	3169.48	13753.4	5239.73	8051.98
420.31	17.3434	no	CY>CA	6863.31	5678.41	6250.7	8229.43	10675	22648.8	24866.8	23705.9	49143.4	61837.3	0	0	0	0	0	0	0	0	0	0
224.09	6.01792	N-ACETYL-TYROSINE	CY>CA	5400.16	6484.36	756.34	23054.3	0	11316.7	36564	43972.9	10185.6	27341	34887	55478	0	0	0	0	0	87420.8	0	75562.3
192.101	8.19795	no	CY>CA	0	0	0	7987.35	20321.8	8307.4	23377.2	32274.3	10734.9	11132.3	10440.1	10862.9	39027.8	40973.7	37844	45700.3	9867.6	46854.4	31508.3	81302.1
379.247	8.49518	no	CY>CA	0	0	0	0	0	5070.64	5409.35	19675.5	9186.04	8380.99	4636.73	4372.41	5677.98	1578.13	1717.6	34881.9	922.339	3545.22	2509.66	1988.44
271.14	5.5611	no	CY>CA	8542.04	7505.03	28434.1	30942.1	45137.7	54689.7	66803.1	40960.5	104814	186408	0	0	0	0	0	0	227.064	0	0	0
279.093	11.9652	Spectral Match to Triphenylphosphine oxide from NIST14	CY>CA	7168.97	0	7175.59	0	38665	11027.2	7178.14	52771	39833.6	48594.8	36211.5	51637.7	6308.44	31699.8	26856.2	8548.97	11909.3	17069.2	34229.2	9901.17
259.038	6.15393	no	CY>CA	0	6801.76	0	9500.43	0	8959.13	26118.5	20975.4	0	27271.4	0	0	0	0	0	0	0	0	0	0
485.355	16.7626	no	CY>CA	919.506	3899.25	3326.89	8377.93	4872.98	6033.7	4808.77	22304.6	15434.8	33266.3	1352.26	1714.18	0	0	0	123229	0	2619.43	0	0
198.022	7.39623	no	CY>CA	5747.99	9118.02	0	7175.11	24435.7	10400.3	36610.6	24383.6	14043.2	64555.3	0	0	0	0	650.786	0	0	0	0	0
188.001	6.51238	no	CY>CA	4350.21	9442.87	0	7360.94	0	8959.97	11086.9	8403.53	9800.78	34736.9	0	4751.8	5857.79	0	0	5113.51	4946.61	0	0	2332.35
399.358	15.6814	no	CY>CA	7153.12	10827.9	32187.2	0	30078.8	53980.5	37870.4	59181.3	153330	258467	0	0	0	0	0	0	0	0	0	0
405.298	17.7315	no	CY>CA	0	12173	14529.6	9002.8	14804.9	14131.8	16585	26725.6	54654	96801	4600.05	6848.35	9584.24	11925.9	33122.6	19386.4	49209.8	9019.63	8055.38	104237
244.027	7.39719	no	CY>CA	2447.83	5726.91	0	4002.8	7399.16	5993.97	11607.2	7881.59	7408.47	31934.3	0	0	0	0	0	0	0	0	0	0
156.065	5.72995	no	CY>CA	0	6855.49	0	32665.2	0	12749.6	55756.4	63578.6	8958.67	15192.2	0	4931.4	3568.81	5117.81	3147.55	0	0	2397.15	4054.24	5774.53
421.219	13.5889	no	CY>CA	901.832	1821.63	3303.54	10287.7	13703.4	27090.3	0	6605.08	45899.2	38250.4	14816.8	4767.12	9377.33	7519.78	0	10905.4	13092.9	11590.5	15791.3	14235
153.995	6.4279	no	CY>CA	0	11468.6	0	0	0	9378.26	11594.9	9871.93	6636.14	38172.7	3397.45	1578.44	5371.85	0	7734.04	2794.03	4014.1	4025.35	0	5432.05
513.344	14.9157	no	CY>CA	797.526	806.988	2465.12	4819.58	9057.98	27506.7	30113.2	10525.1	50875.6	125277	0	0	0	0	0	0	0	0	0	0
348.722	8.35825	no	CY>CA	4898.52	0	7016.49	0	0	0	0	30901.8	22913.8	20988	5878.59	7180.48	6737.55	4144.57	3247.04	67913.9	4016.78	4541.63	2870.97	2666.87
253.127	5.99453	no	CY>CA	0	3035.56	0	0	0	0	0	4129.59	5226.89	6556.3	2426.08	3261.81	3142.7	631.822	2799.86	28254.9	3129.24	2635.05	0	2884.81
628.497	18.4103	no	CY>CA	3665.23	0	8745.56	8011.96	4949.69	0	5343.42	9227.54	33336.5	38864.3	4005.63	2335.23	0	6169.48	714.988	63284.2	1535.13	0	0	1860.53
445.219	13.9755	no	CY>CA	0	891.736	5680.87	6264.84	10214.1	7335.55	2007.41	2860.73	32578	33902	1131.08	1253.3	2884.55	1724.8	0	2363.91	2038.74	842.488	2058.11	5573.55
318.195	8.212	no	CY>CA	3137.4	0	0	0	4490.21	0	0	20547	10258.4	10539.8	0	3103.15	1437.11	0	0	32195.8	0	911.794	755.813	0
326.709	8.21118	no	CY>CA	2376.61	0	0	0	3415.6	0	0	19907.5	8933.48	9492.48	3799.4	4763.7	0	2506.95	3630.82	37586.6	1977.04	3593.89	3033.29	2460.3
266.009	7.39576	no	CY>CA	0	4806.32	0	3280.47	5767.63	0	8768.16	6578.11	6031.74	28024.6	0	0	0	0	0	0	0	0	0	0
427.388	17.2032	stearamidopropyl betaine	CY>CA	826.898	4167.61	8799.62	722.482	10483.6	5047.63	6794.91	7691.77	63670.8	75120.1	0	3499.24	12519.9	1913.19	585.463	0	676.688	5079.36	1774.85	0
315.268	18.4854	no	CY>CA	4595.35	3843.21	9703.45	5160.27	5248.14	6135.04	4895.99	5191.88	36210.3	65465.6	0	0	0	342.958	0	0	0	0	0	689.13
223.115	11.4882	no	CY>CA	2871.98	0	6873.61	3785.33	3643.34	28942.8	0	5737.49	50324.6	6638.82	178103	106839	91828.4	65768.1	195830	32666.5	59806.6	79789.2	80939.1	50717.3
397.234	14.6733	no	CY>CA	2255.2	7027.02	135276	35625.9	86554.6	50812	18081.4	39593.5	276462	495324	206815	364321	324997	509754	294989	351991	413403	122082	553568	156845
445.22	14.2491	no	CY>CA	0	435.473	3532.73	1177.14	7905.31	3102.64	0	2737.24	33602.8	31341.3	2330.04	4129.33	0	1372.07	848.025	0	3285.5	866.6	1909.33	3281.22
393.307	14.1597	no	CY>CA	1552.35	2166.49	6042.76	0	6009.87	6215.83	0	1159.38	59141.4	77662.7	0	858.302	2601.6	0	0	0	0	779.227	0	0
156.138	10.7891	no	CY>CA	5507.39	10034.9	0	0	6095.66	5972.25	12446.5	69245.6	10066.3	6062.56	1795.57	540.819	1294.82	748.866	0	928.631	2867.71	1828.44	1644.44	1607.05
396.331	15.496	no	CY>CA	2607	3549.86	3129.09	4577.05	0	5487.56	5302.92	8769.28	0	39373.3	4070.11	4145.8	21861.6	2964.58	0	3432.27	0	4043.95	1193.95	0
316.223	5.2656	no	CY>CA	0	0	0	0	0	0	20950.6	0	0	23382.4	0	134.214	0	0	0	0	189.549	0	0	929.747
301.15	5.31759	no	CY>CA	460.324	0	0	0	0	0	0	0	28878.7	32388.6	1192.88	1210.36	2205.56	0	0	0	2299.45	1968.24	0	275.469
373.235	14.6567	related to 8-[2-(3-Hydroxyoct-1-enyl)-5-oxocyclopent-3-en-1-yl]octanoic acid	CY>CA	1551.81	0	32022.8	16329	26163.9	17161.7	0	13717.4	74884.9	329575	0	222281	282645	0	329163	212251	266242	0	0	225393
237.123	8.21334	no	CY>CA	0	0	0	0	5490.5	0	0	0	7933.37	22970.4	7498.89	49852.5	72327.2	37545.8	5870.4	0	35435	73264.2	11274.8	0
399.249	15.673	MassbankEU:SM824402 Tri(butoxyethyl) phosphate|tris(2-butoxyethyl) phosphate	CY>CA	0	0	0	0	0	0	232863	0	0	0	86069	75307.3	27039.8	20930.9	66291.1	0	50493.2	73993.2	72397.8	19818.1
270.181	5.46897	no	CY>CA	0	0	0	0	0	0	0	0	0	27452	0	0	3738.27	0	0	5118.25	3508.54	0	0	0
250.116	5.51314	no	CY>CA and SY>SA	0	0	0	0	0	0	0	0	0	21232.2	1697.61	0	1083.78	0	0	0	5481.37	0	4465.68	5243.09
210.123	6.31354	no	CY>CA	175.109	0	0	0	0	0	0	0	0	27461.8	971.019	0	2356.21	0	0	3898.04	2534.32	2821.35	0	4894.18
242.925	14.1597	no	SY=CY	3.67823e+06	4.66381e+06	4.7846e+06	4521835	4.51008e+06	4701429	4519681	4.19703e+06	4.82963e+06	5056323	4.03571e+06	4.42705e+06	3.88542e+06	3.65594e+06	3.8756e+06	4.03229e+06	4.26727e+06	4313144	4405126	4260438
244.923	14.1715	no	SY=CY	258994	329129	333235	316718	314385	336038	320327	291541	341525	361298	284696	305831	270599	247915	275957	292642	294077	301301	308357	295579
191.04	14.1746	no	SY=CY	366555	564175	551011	644583	489799	683721	841092	945330	709060	860269	767403	639622	1.04616e+06	910289	757464	840266	858978	835080	1.07492e+06	570234
322.175	15.453	2-[Hydroxy(3-icosa-8,11,14-trienoyloxyprop-2-enoxy)phosphoryl]oxyethyl-trimethylazanium	SY=CY	69989.8	82736.9	82243.1	83331.2	103298	92469.6	96573.2	105541	100506	144902	88806.3	62037.4	50420.8	66441	44829.1	104413	103687	69688.3	138327	87290.3
768.535	15.4502	no	SY=CY	591737	841519	758090	775235	650953	544046	866682	832363	818336	917279	540140	640993	645541	742457	441242	685310	800429	607276	1.14114e+06	581411
568.338	15.4532	Lyso PC (22:6)	SY=CY	22300000	32900000	53200000	31900000	57600000	38100000	38900000	45800000	69400000	75000000	17000000	32400000	34100000	48500000	13400000	67100000	63000000	39700000	44500000	58900000
115.036	14.2491	no	SY=CY	135857	301547	232193	225400	324862	243082	322420	338203	219567	275353	275145	256595	308890	306840	335300	247249	180404	281329	430695	383642
334.211	15.0707	no	SY=CY	356855	398081	427140	430066	445059	529514	494584	496413	548894	648023	641565	471769	273449	531743	500087	489468	580521	326327	806469	318968
550.328	15.453	2-[Hydroxy(3-icosa-8,11,14-trienoyloxyprop-2-enoxy)phosphoryl]oxyethyl-trimethylazanium	SY=CY	50128.1	80920.3	129263	71566.8	139250	92493.9	84403.9	112200	201249	193206	27808.3	68601	83600.7	147327	13456	181911	140272	82296.6	96623	158224
399.127	14.9157	no	SY=CY	6269.22	26779.5	0	21749.7	16402.7	10818.2	7236.65	11827.7	11975.9	21225.8	7829.29	9606.22	19407.3	0	12070	10217.2	10027.2	20443.2	9077.34	9754.91
248.143	14.6733	3-hydroxybutyrylcarnitine	SY=CY	39899.8	53256.8	60373.6	60452.9	1127.37	57106.9	77850.6	53358	57062.6	68447.4	73311.1	52732.2	69846.1	66797.7	85820.3	65969.5	53114.9	86479.2	0	97169.2
783.852	15.0086	no	SY=CY	51056.4	120204	47540.9	54166	39894.3	29382.2	39508.4	29615.6	21363.1	19863.2	25747.2	0	65531.4	57849.1	83401.1	42031.6	28864.6	25094.6	30313.2	0
1017.68	15.4907	no	SY=CY	478909	714636	1769750	745000	2.14074e+06	799081	841025	1.04881e+06	2647495	3.66802e+06	784507	1.51365e+06	1.75022e+06	2.31091e+06	1.18712e+06	1.83192e+06	1.82417e+06	1.8415e+06	2.19845e+06	1694881
243.053	14.8387	no	SY=CY	38375.4	35043.2	32680.3	35270.2	41112.3	30874.2	42784.6	67058.3	37377.8	61788.3	89918.6	40205.3	39254.1	25418.9	48096.1	41776.2	9354.7	57376.1	45882.7	100075
217.129	14.6567	ACETYL ARGININE - 40.0 eV	SY=CY	185839	233415	204902	219094	242239	225446	336106	239346	266279	226801	207160	120141	120169	128932	173252	209801	132151	181467	103230	747151
140.143	13.9755	no	SY=CY	0	3473.1	0	1718.3	2391.74	0	1114.45	1675.03	3054.47	11919.4	23983.4	4576.66	0	5435.61	10536.6	3243.92	6944.72	1728.47	3507.14	1538.4
269.08	15.1572	7-hydroxy-3-(4-methoxyphenyl)-4H-chromen-4-one	SY=CY	3428.72	2962.22	0	0	4152.06	3728.36	8466.29	38612.1	3443.27	2057.69	5416.57	3731.88	3334.7	6394.13	9918.86	6481.98	2480.27	6242.66	1448.72	44315.2
310.912	15.673	no	SA=SY=CA=CY	249598	330942	339102	314793	312331	332013	323802	291397	351939	372567	293152	330550	291235	264098	286619	287577	315824	315378	318204	305897
378.899	15.5493	no	SA=SY=CA=CY	850136	1.17082e+06	1.22186e+06	1114537	1.10431e+06	1.21823e+06	1.14776e+06	987646	1.24985e+06	1.33851e+06	1.08592e+06	1226453	1.05761e+06	962948	1.02863e+06	1.06502e+06	1.16987e+06	1.14151e+06	1194468	1.11204e+06
446.887	15.532	no	SA=SY=CA=CY	919037	1.36578e+06	1.37095e+06	1.25964e+06	1.20242e+06	1.39163e+06	1.28664e+06	1.10502e+06	1.46536e+06	1.52361e+06	1.31209e+06	1.45283e+06	1.24735e+06	1.16259e+06	1.25124e+06	1.30478e+06	1.40948e+06	1.35374e+06	1.49329e+06	1.33103e+06
514.874	15.5094	no	SA=SY=CA=CY	370906	579621	574424	532011	501500	607134	548998	462890	611134	656190	570618	640844	551048	498504	534340	559831	622824	566042	666113	587613
94.1879	16.0241	no	SA=SY=CA=CY	165055	187291	195248	178403	208811	207853	200843	205341	222389	258321	167591	199888	166707	214447	175515	210721	225252	187863	240401	186158
92.0382	16.3947	no	SA=SY=CA=CY	145653	164695	172054	184947	185062	184836	182718	194746	198720	219021	162797	178830	155958	206806	146149	196411	202321	158542	225398	167568
94.0626	16.7626	no	SA=SY=CA=CY	4.21558e+06	4752153	5086743	4.77851e+06	5393206	4.98474e+06	5117773	5.25637e+06	5.76375e+06	6748032	4.59461e+06	5104057	4.43153e+06	5.4603e+06	4.62488e+06	5450198	5.80874e+06	4900953	5.92848e+06	4.77341e+06
376.258	16.8225	no	SA=SY=CA=CY	397000000	452000000	476000000	457000000	502000000	475000000	477000000	497000000	538000000	617000000	402000000	454000000	395000000	479000000	406000000	483000000	513000000	435000000	533000000	425000000
582.861	15.496	no	SA=SY=CA=CY	302719	505330	487447	455467	417252	520190	455675	399044	538086	555992	520991	577901	494366	438952	495024	502795	564338	502575	614946	528115
96.1556	16.6159	no	SA=SY=CA=CY	268364	304525	313622	300294	317190	315412	310997	327717	341154	381841	267106	299643	267220	311057	255595	298630	320410	273656	389746	278753
390.274	17.7315	no	SA=SY=CA=CY	638800	802170	834812	808723	879129	877509	900218	966804	978871	1.32273e+06	663472	834237	674199	943535	697782	965209	1.03375e+06	817649	1137441	753014
420.284	17.7655	no	SA=SY=CA=CY	713014	935913	984319	934994	1.07567e+06	1.11826e+06	1.11048e+06	1.12454e+06	1.16346e+06	1.37169e+06	1.10108e+06	1.02712e+06	728481	1.10317e+06	905537	1.15547e+06	1.29351e+06	854821	1.74628e+06	849180
437.311	17.7699	no	SA=SY=CA=CY	142319	185298	197853	185198	194548	225007	214391	219072	220574	264606	199769	182250	131400	191543	168104	205085	229547	144394	353830	151502
348.227	15.6814	no	SA=SY=CA=CY	127335	148920	160881	160574	169097	183121	170764	185654	201809	238434	186496	128844	109124	154803	146678	177737	217504	130943	287535	113547
406.269	17.2032	no	SA=SY=CA=CY	52105.3	64074.4	73941.1	57474.1	78256.3	73669.8	71974.1	73022.1	86977.4	107051	73445.6	60168.8	39045.7	72116.4	53799.8	82424.4	87685	55713.4	118219	47984.7
476.311	17.3434	no	SA=SY=CA=CY	0	8727.11	22456.9	13023.9	11870.4	0	16981.9	19107.6	18675.4	30856.4	18757.6	15171	7068.55	19150.1	0	14800	21703.6	9840.34	28855.4	7387.94
379.268	20.2981	no	SA=CA	1.12771e+06	1.253e+06	1.32991e+06	1.25989e+06	1455159	1.30419e+06	1.35735e+06	1.43969e+06	1.51317e+06	1.71547e+06	1.09751e+06	1.25536e+06	1.10552e+06	1.32958e+06	1.11878e+06	1.31817e+06	1.39337e+06	1.1803e+06	1.45818e+06	1.13115e+06
390.274	19.948	no	SA=CA	821679	983455	1.1001e+06	1.04992e+06	1.12897e+06	1.16436e+06	1.16752e+06	1.19795e+06	1.26673e+06	1.6502e+06	953730	1.01881e+06	742457	1125685	898426	1.11802e+06	1.25679e+06	868806	1448760	838491
407.301	19.9254	no	SA=CA	1.15816e+06	1.40371e+06	1.55634e+06	1.49634e+06	1.58168e+06	1673779	1.68808e+06	1.71292e+06	1762631	2281037	1.31915e+06	1420253	1.01988e+06	1.53136e+06	1.20454e+06	1.54006e+06	1.75106e+06	1.18759e+06	2.18376e+06	1.12443e+06
204.123	19.4688	Possible lac-Ile/Leu	SA=CA	28235.7	39918.1	37903.5	35648.4	43117.3	31391.1	48517.2	52107.2	33697	33263.2	38751.1	24797.5	47664.1	38844.1	31984.7	41909.3	31847.7	61517.3	51372.9	102001
211.144	19.1619	Massbank:PR311142 Cyclo(leucylprolyl)	SA=CA	56963.5	91438.8	58229.6	57687.4	53099.1	37272.3	56111.7	62141.7	35114	53158.7	62931.6	46228.3	57292.3	63699.4	69723.1	66475.9	53648.8	70794.1	42974.9	128840
404.289	19.9483	no	SA=CA	141682	164589	189712	169205	192266	211619	198486	211964	220128	281128	212403	177854	97548.1	193998	144334	187706	211772	127825	271940	126919
205.18	18.4854	no	SA=CA	73579.5	86466.6	98401.9	89559.1	81421.9	103860	74391.1	99566.3	87225.7	89467	119402	86795.7	49748.5	83128.7	73700.3	101124	89120.5	54413.3	116443	56254.8
351.238	19.497	no	SA=CA	82496.6	91516.4	96584.1	96996.4	97377.2	123757	111826	113398	121679	139653	132363	78804.8	41167.6	94471.5	93291	99679.3	106019	45637.3	188312	31606.9
377.145	19.0377	(?)-Riboflavin - 40.0 eV	SA=CA	36573.3	92997.8	75219.2	76054.6	73110.7	74184.7	50763.3	66064.4	65783.1	80881.1	45466.1	57441.8	80318.4	73729.6	82583.8	58215.8	71465.1	91594.7	68997.8	83658.1
192.069	18.7428	N-ACETYL-DL-METHIONINE - 40.0 eV	SA=CA	55697.6	72458.2	37959.6	71786.7	36034.9	24221.8	28876.7	36631.9	12952.2	87560.6	62599.8	38070	70218.6	68306.8	52647.7	76560	53336.8	86395.8	88125.4	131210
84.0809	17.7712	no	SA=CA	117295	151810	125802	135576	125319	117633	130384	126818	124796	155366	112565	56447.3	183698	170834	172426	192618	120601	185476	28025	339214
496.338	21.5245	PC(0:0/16:0); [M+H]+ C24H51N1O7P1	SA=CA	51700000	68400000	118000000	72400000	122000000	76000000	79400000	81500000	146000000	154000000	61500000	90700000	108000000	122000000	82900000	133000000	123000000	120000000	133000000	138000000
217.104	18.4497	no	SA=CA	32504.6	48888.2	31070.9	36801.2	35917.5	36665.8	29831.7	45037.2	45877.6	41401.5	49398.8	46738.2	15827.3	49934.7	27646.8	58565.9	44935.3	43437.1	38608.9	32897.5
364.064	18.0091	Guanosine 5_-monophosphate	SA=CA	364177	196029	317383	126545	405832	397244	522559	423678	509377	149343	200308	224066	203059	234227	409328	200458	178971	124266	66569.8	64813
590.32	21.1728	no	SA=CA	571850	823753	3.29443e+06	1.01969e+06	2210833	1.0802e+06	968086	1.44158e+06	3.20551e+06	4228236	1.33364e+06	1.81874e+06	1.97895e+06	1.86629e+06	865934	1.87396e+06	1.98272e+06	1.74719e+06	1.81831e+06	1.61412e+06
240.097	18.1396	no	SA=CA	0	40959.6	55490.2	87385.8	97962.3	116108	102668	99332	154782	277120	20962.5	51581.8	65258.7	89367.3	40779.2	154514	104112	85576.6	97082.8	360304
357.278	21.5365	no	SA=CA	9730.02	45000.2	104911	11201.6	49627.3	37372.7	40814.3	40469	90682.7	132921	45010	39152.7	48744.5	41429.6	31035.6	35237.1	34981.7	25095.8	35016.3	67437.4
170.128	18.4103	no	SA=CA	0	0	28972.4	62015.9	81195.1	98139.7	52508.2	33043.5	105440	171832	28409.7	34039.9	28695.9	52927.9	39736.2	51724	35650.9	62470.5	33365.7	43078.9
153.131	19.0799	no	SA=CA	0	0	0	0	4640.94	24482	0	0	36014.2	30151.5	0	0	0	3394.74	808.716	0	17147	461.32	0	1218.21

### Sheet: Sheet1
mz	retentionTime_minutes	Annotation	Comments	CortexAged1	CortexAged2	CortexAged3	CortexAged4	CortexAged5	CortexYoung1	CortexYoung2	CortexYoung3	CortexYoung4	CortexYoung5	SerumAged1	SerumAged2	SerumAged3	SerumAged4	SerumAged5	SerumYoung1	SerumYoung2	SerumYoung3	SerumYoung4	SerumYoung5
387.271	5.924	Arginyl-isoleucyl-valine	SA>SY	0	0	0	133.105	0	0	0	0	0	0	59540.7	49282.2	29233.9	56998.7	6180.06	36143.9	0	0	26370	0
257.08	8.0614	Dihydrodaidzein	SA>SY	0	0	0	0	0	0	0	0	0	0	64207.3	34893.6	23340.5	38520.4	96317.4	0	10219.2	10552.7	5779.79	32473.8
399.325	19.9254	vitamin d derivative	SA>SY	0	13.9875	344.968	16.2894	87.5393	17.45	0	47.8626	199.309	724.803	11304.5	32768.2	30308.6	26751.2	66132.5	5906.62	10029	10666.1	25723	0
149.132	16.6159	nopol	SA>SY	1813.16	1758.25	2695.76	1169.71	1272.93	4297.42	2783.77	1206.65	2148.18	0	79045.5	187422	173578	95421.2	449690	33807.3	101605	88040.2	56497.2	38641.9
190.086	9.866	INDOLE-3-PROPIONIC ACID	SY>SA	133.934	140.46	0	231.096	107.815	0	308.765	0	227.079	388.335	7466.89	3365.17	4421.18	3637.49	8299.21	117984	96685.1	146586	55280.4	126372
106.065	4.91118	2-ethylpyridine	SY>SA and CY>CA	319.093	0	698.156	422.054	430.831	0	6002.39	0	4908.77	1298.58	0	2453.58	0	1148.62	0	90878.1	84195.5	45931.4	52148.8	178263
461.106	7.53992	glycitein 4'-O-glucuronide	SY>SA	0	0	0	0	0	0	0	0	0	0	25838.9	8988.6	24163.2	6194.09	9873.09	39874.2	26637.9	48248.5	28630.5	102929
309.205	12.7732	Octadeca-2,4,6-trienedioic acid	SY>SA	1389.44	0	0	0	0	0	0	816.293	0	668.208	28080.8	39369.1	40984.7	182364	40466.7	339856	256680	163439	56067.3	570373
243.101	8.76363	equol	SY>SA	224.313	128.613	0	0	81.2373	0	400.066	162.099	219.525	142.73	1396.67	3113.26	2651.46	0	3116.83	52279.4	120339	96083.6	0	47682.8
189.123	4.88046	Gly-Leu	CA>CY	69900.3	83623.5	806.481	74712.9	52095.9	5554.32	1788.9	10208.3	530.786	156.981	0	0	3629.15	5887.05	5739.42	0	4839.17	5112.48	4786.22	0
268.263	14.1746	related to N-[(E)-pent-3-enyl]dodecanamide	CY>CA	8247.38	9858.03	6872.69	0	8663.28	42957.3	35860.9	45235.1	61049.1	76957.1	0	0	5438.44	2274.82	0	0	1696.83	1836.74	1141.12	1450.88
365.277	12.6496	Lauramidopropyl betaine	CY>CA	19363.1	29139.7	0	20670.5	10681	49195.4	46011.9	40610.3	61743.6	102822	0	0	1068.74	0	0	0	0	0	0	0
132.101	0.922014	2-Isopropylamino-propanoic acid	CY>CA	59382.3	50012.2	88724.6	108074	212529	262341	291549	295070	411963	649840	74815	76066.6	130129	87591	57617.4	26227.8	37304	73752.4	63927	38059.9
224.09	6.01792	N-ACETYL-TYROSINE	CY>CA	5400.16	6484.36	756.34	23054.3	0	11316.7	36564	43972.9	10185.6	27341	34887	55478	0	0	0	0	0	87420.8	0	75562.3
